# An unexpected role for the conserved ADAM-family metalloprotease ADM-2 in *Caenorhabditis elegans* molting

**DOI:** 10.1101/2021.12.15.472830

**Authors:** Braveen B. Joseph, Sarina Meadows, Phillip T. Edeen, Shaonil Binti, David S. Fay

## Abstract

Molting is a widespread developmental process in which the external extracellular matrix (ECM), the cuticle, is remodeled to allow for organismal growth and environmental adaptation. Studies in the nematode *Caenorhabditis elegans* have identified a diverse set of molting-associated factors including signaling molecules, intracellular trafficking regulators, ECM components, and ECM-modifying enzymes such as matrix metalloproteases. *C. elegans* NEKL-2 and NEKL-3, two conserved members of the NEK family of protein kinases, are essential for molting and promote the endocytosis of environmental steroid-hormone precursors by the epidermis. Steroids in turn drive the cyclic induction of many genes required for molting. Here we report a novel role for the sole *C. elegans* ADAM–meltrin metalloprotease family member, ADM-2, as a negative regulator of molting. Whereas loss of *adm-2* led to strong suppression of molting defects in partial loss-of-function *nekl* mutants, overexpression of ADM-2 induced molting defects in wild-type animals. CRISPR genome editing implicated the Zn-binding motif within the metalloprotease domain as critical for mediating the effects of ADM-2 on molting. ADM-2 is expressed in the epidermis, and its trafficking through the endo-lysosomal network was disrupted after NEKL depletion. We also identified the epidermally expressed low-density lipoprotein receptor–related protein, LRP-1, as a candidate target of ADM-2 regulation. Whereas loss of ADM-2 activity led to the upregulation of LRP-1, ADM-2 overexpression caused a reduction in LRP-1 abundance, suggesting that ADM-2 may function as a sheddase for LRP-1. We propose that loss of *adm-2* suppresses molting defects in *nekl* mutants by eliminating a negative regulator of LRP-1, thereby compensating for defects in the efficiency of LRP-1 and sterol uptake. Our findings emphasize the importance of endocytic trafficking for both the internalization of factors that promote molting and the removal of proteins that would otherwise be deleterious to the molting process.

**Author Summary:** The molecular and cellular features of molting in nematodes share many similarities with cellular and developmental processes that occur in mammals. This includes the degradation and reorganization of extracellular matrix materials that surround cells, as well as the intracellular machineries that allow cells to communicate and sample their environments. In the current study, we found an unexpected function for a conserved protein that degrades proteins on the external surface of cells. Rather than promoting molting through extracellular matrix reorganization, the ADM-2 protease can inhibit the molting process. This observation can be explained by data showing that ADM-2 negatively regulates LRP-1, a membrane protein that promotes molting by facilitating the uptake of molecular building blocks at the cell surface that are needed for molting-related signaling. Our data provide insights into the mechanisms controlling molting and link several conserved proteins to show how they function together during development.
