## Supplementary material for "An unexpected role for the conserved ADAM-family metalloprotease ADM-2 in *Caenorhabditis elegans* molting": S1 File. Complete raw data

### Sheet: Fig 1
Fig 1E – Percent viable adults
Strains	Viable	Arrested	Percent viable adults
nekl-2(fd81); nekl-3(gk894345)	22	744	2.87206
nekl-2(fd81); nekl-3(gk894345) adm-2(fd130)	674	143	82.4969
nekl-2(fd81); nekl-3(gk894345) adm-2(fd163)	262	74	77.9762
nekl-2(fd81); nekl-3(gk894345) adm-2(fd208)	674	143	82.4969
nekl-2(fd81); nekl-3(gk894345) adm-2(fd229)	820	149	84.6233
nekl-2(fd81); nekl-3(gk894345) adm-2(fd230)	916	177	83.806
nekl-2(fd81); nekl-3(gk894345) adm-2 RNAi	35	33	51.4706
Fig 1F – Percent viable adults
Strains	Viable	Arrested	Percent viable adults
nekl-2(fd81); nekl-3(gk894345) adm-2(fd130)	185	38	82.9596
nekl-2(fd81); nekl-3(gk894345) adm-2(fd130); Fosmid #1	19	89	17.5926
nekl-2(fd81); nekl-3(gk894345) adm-2(fd130); Fosmid #2	24	102	19.0476
nekl-2(fd81); nekl-3(gk894345) adm-2(fd130); pDF417	61	179	25.4167
Fig 1F – Percent viable adults
Strains	Viable	Arrested	Percent viable adults
nekl-2(fd91); adm-2(fd313)	1	208	0.478469
nekl-3(sv3) adm-2(fd316)	0	166	0
mlt-4(sv9); adm-2(fd317)	0	167	0

### Sheet: Fig 2
Fig 2D – % Positive pixels of LRP-1::GFP expression
nekl-3::aid		nekl-3::aid; fcho-1(ox477)		nekl-3::aid; adm-2(fd318)
Auxin –	Auxin +	Auxin –	Auxin +	Auxin –	Auxin +
17.109	21.496	15.872	35.605	19.564	42.262
15.402	32.38	15.374	29.915	19.049	43.215
20.65	37.132	12.475	18.577	16.549	39.083
13.725	37.152	8.253	23.857	13.98	39.586
19.016	37.621	14.07	17.209	12.852	37.439
13.457	32.838	11.99	19.773	14.292	45.965
16.354	25.943	15.237	21.995	11.504	39.817
11.372	39.133	13.156	25.776	14.422	47.226
18.648	25.362	16.383	37.787	14.417	45.066
13.593	36.78	13.566	39.136	12.565	33.402
13.472	36.4	17.89	35.104	13.57	39.026
12.691	25.295	20.939	20.078	13.412	31.213
12.763	33.176	15.678	28.683	10.744	40.589
14.387	39.298	11.704	31.496	13.429	42.511
13.44	28.551	15.578	17.048	10.33	23.918
12.621	39.232	12.901	10.98	13.918	21.954
13.755	37.847	10.539	14.072	14.735	44.013
15.971	40.954	11.753	14.734	15.874	32.718
14.323	39.365	24.532	24.854	15.457	45.017
9.222	31.989	19.487	27.772	14.656	40.204
12.508	37.55	13.545	38.722	14.923	36.941
15.282	30.163	16.735	24.353	17.472	31.18
18.42	39.397	13.391	41.583	10.206	35.378
15.643	45.571	14.572	15.922	11.01	40.181
	40.945	15.589	41.227	8.361	46.051
	32.548	13.257	24.307	20.217	40.484
	34.29	10.498	21.664	15.24	40.986
	38.055	13.389	20.034	15.067	41.249
	40.888	16.56	41.456	9.867	35.288
	28.26	18.89	28.399	19.132	29.965
		15.525	37.77	16.145	44.445
		15.665	19.977		43.444
		19.194	21.846		38.744
		14.638	39.67
		13.624	31.104
			19.544
			33.381
			16.462
			40.287
			13.855
			16.219
			16.167
14.7427	34.8537	14.9271	26.1524	14.289	38.7442	Average

### Sheet: Fig 4
Fig 4D – Mean intensiity (a.u.) of ADM-2::mScarlet expression
Auxin +
WT	NEKL-2::AID	NEKL-3::AID
19.313	22.347	31.167
14.667	19.572	23.216
17.118	18.038	22.644
16.681	16.705	23.486
17.346	19.945	23.416
17.799	18.736	19.567
22.403	20.345	21.547
16.718	18.367	26.427
17.553	18.063	22.74
17.693	20.516	24.545
14.1	19.084	19.663
18.103	18.409	20.72
14.913	20.185	21.291
18.778	19.989	18.679
16.122	22.661	27.75
18.435	25.403	21.381
21.348	18.174	26.501
19.032	20.925	19.35
20.296	20.798	21.283
19.992	18.496	23.124
20.954	21.358	20.68
17.196	20.534	25.405
20.215	20.939	23.877
19.2	17.903	21.856
17.56	19.931	20.985
16.858	16.367	25.458
20.426	20.696	33.267
19.04	17.402	22.219
19.994	20.368	23.904
21.062	21.802	27.117
17.117	21.582	19.143
16.906	19.353	31.901
20.282	17.397	22.282
20.139	20.57	23.402
		20.862
		28.245
		20.428
18.3929	19.7929	23.5008	Average

### Sheet: Fig 5
Fig 5C – Percent viable adults in nekl-2(fd81); nekl-3(gk894345) strain
Strains/mutants	Viable	Arrested	Percent viable adults
ADM-2 +	22	744	2.87206
NT-Furin	250	1068	18.9681
Zn-MTP	970	336	74.2726
DM	32	255	11.1498
CysL	305	32	90.5045
CT	430	179	70.6076
SH3-1	538	566	48.7319
SH3-2	13	470	2.69151
SH3-3	43	279	13.354

### Sheet: Fig 6
Fig 6A – % Molting defects
Strains	Heat Shock	Defects	No Defects
N2; adm-2–	Heat shock –	0	399
N2; adm-2+		1	907
N2; adm-2–	Heat shock +	0	565
N2; adm-2+		207	236
Fig 6H – Mean intensity (a.u.) of LRP-1::GFP expression							Fig 6M – Mean intensity (a.u.) of LRP-1::GFP expression
WT	adm-2(fd300)						adm-2– No HS	adm-2– HS	adm-2+ No HS	adm-2+ HS
105.451	174.021						707.057	176.961	405.192	305.398
163.554	186.574						171.892	541.431	346.512	227.193
86.122	177.324						554.161	374.111	358.026	301.886
80.57	164.864						462.958	282.558	307.485	254.9
203.555	274.954						378.15	306.522	340.87	291.924
206.254	157.185						426.784	223.821	389.519	237.845
163.753	104.772						526.579	325.464	371.065	187.142
146.315	302.234						303.508	206.943	500.064	143.548
135.084	191.293						497.81	297.058	490.011	268.987
167.041	220.675						278.897	241.228	554.893	284.383
134.038	248.806						318.519	351.249	275.685	165.661
133.76	236.287						241.878	397.854	315.088	303.696
250.38	140.258						405.55	280.25	268.571	216.609
213.977	299.088						338.5	296.34	455.617	189.669
87.331	203.733						315.021	253.99	265.99	191.802
136.965	212.424						203.622	188.409	361.739	140.537
145.957	192.656						456.573	303.988	274.575	195.691
129.423	252.839						295.006	288.063	346.185	312.874
152.401	269.487						298.42	148.26	251.108	237.499
145.186	366.244						264.463	407.975	314.925	217.261
156.602	250.803						246.576	218.644	378.836	141.961
79.856	251.222						274.014	291.646	384.177	265.946
117.71	280.911						178.288	258.19	532.678	391.508
72.936	318.639						286.409	269.751	218.982	180.097
63.132	196.057						342.902	358.588	390.882	269.722
104.306	239.156						230.15	253.739	226.394	139.3
169.774	245.445						155.192	298.749	235.504	187.577
87.729	153.418						194.735	242.39	307.891	148.667
103.94	203.475						280.93	241.599	383.126	144.783
	129.361						277.315	233.991	264.216	111.525
	244.738						434.048		430.39	242.466
	196.365						271.548		247.027	218.94
	232.999						287.892		411.634	118.809
135.969	221.767	Average					243.153			309.795
							237.371			128.288
							267.371			327.704
							424.511			183.4
										139.049
										197.991
										173.519
										122.546
							326.426	285.325	351.662	215.076	Average

### Sheet: S1 Fig
S1A Fig – Brood size
WT	adm-2(fd300)
259	313
307	271
270	305
274	272
252	152
280	288
303	248
253	289
279	340
264	269
274.1	274.7	Average
S1B Fig – Percent viable adults
RNAi	Survived	Arrested	Percent viable adults
Control	2	100	1.96078
adm-2	33	35	48.5294
adm-4	0	131	0
unc-71	1	254	0.392157
sup-17	1	365	0.273224
mig-17	8	256	3.0303
tag-275	2	297	0.668896
F27D9.7	2	136	1.44928
adt-1	3	101	2.88462
adt-2	2	51	3.77358
adt-3	1	100	0.990099
gon-1	1	100	0.990099

### Sheet: S4 Fig
S4A,B Fig
ADM-2::mScarlet overlap
Apical plane		Medial plane
w/ GFP::CHC-1	w/ HGRS-1::GFP	w/ GFP::CHC-1	w/ HGRS-1::GFP
0.09	0.571	0.019	0.882
0.026	0.529	0.019	0.536
0.146	0.663	0.054	0.769
0.011	0.647	0	0.65
0.035	0.681	0.076	0.587
0.037	0.481	0.03	0.591
0.106	0.519	0.029	0.675
0.144	0.767	0.097	0.737
0.053	0.626	0.048	0.862
0.108	0.716	0.051	0.285
0.138	0.508	0.011	0.686
0.138	0.695	0.009	0.622
0.11	0.566	0.047	0.766
0.041	0.482	0.123	0.672
0.029	0.301	0.057	0.649
0.042	0.132	0.066	0.203
0.074	0.718	0.035	0.859
0.072	0.04	0.047	0.022
0.12		0.004
0.121		0.014
0.108		0.01
0.07		0.069
0.084		0.039
0.166		0.062
0.131
0.049
0.061
0.0855556	0.535667	0.0423333	0.614056	Average

### Sheet: S5 Fig
S5A & S5B Fig – Mean intensity (a.u.)
Mean intensity of CHC-1::GFP		Mean intensity of ADM-2::mScarlet
E.Vector RNAi	mlt-3 RNAi	E.Vector RNAi	mlt-3 RNAi
381.595	318.37	36.342	36.561
126.182	436.614	23.521	43.918
291.236	261.509	33.343	32.486
253.721	365.58	31.581	39.581
246.233	202.397	31.817	29.135
226.843	308.482	32.267	33.963
221.651	262.519	29.848	33.321
345.97	227.025	38.992	29.396
242.493	204.292	33.168	30.699
277.127	312.615	32.489	40.355
129.668	352.667	23.051	38.966
336.489	416.732	37.226	41.098
265.255	283.812	35.897	31.944
133.39	206.875	27.087	26.875
219.274	302.905	32.374	33.937
154.138	339.474	30.149	34.758
146.091	291.554	23.215	33.089
232.881	344.224	32.121	37.693
237.215	330.667	29.785	38.614
234.539	257.289	33.693	36.374
149.377	234.446	26.259	33.433
293.194	295.788	35.018	35.645
108.318	255.292	23.491	32.726
229.939	294.049	32.794	30.075
195.02	273.714	28.271	31.722
260.81	346.323	32.088	39.499
184.984	330.362	28.529	40.439
358.153	288.98	40.877	31.994
445	362.4	47.568	34.615
304.417	261.767	35.303	32.929
187.348	290.436	29.186	32.784
239.308	298.683	31.85	34.7943	Average

### Sheet: S7 Fig
S7C & S7D Fig
Mean intensity of CHC-1::GFP		Percent positive pixels of CHC-1::GFP
WT	adm-2(fd300)	WT	adm-2(fd300)
66.307	103.649	19.743	20.824
56.671	54.164	18.27	13.889
133.939	35.416	20.395	13.889
69.931	90.194	16.597	13.958
108.428	106.002	22.131	15.703
103.841	59.391	20.457	16.849
111.067	94.54	20.457	15.764
85.358	89.082	15.363	18.963
169.954	105.009	21.493	20.115
135.06	119.572	22.548	20.915
94.194	73.775	16.507	17.977
139.26	118.117	22.776	20.279
106.779	37.492	17.648	17.099
154.163	164.331	26.251	20.372
72.977	117.91	18.103	19.02
100.917	107.036	18.948	17.629
89.917	100.683	19.272	20.117
58.694	86.384	17.081	14.882
74.501	121.578	16.912	21.134
112.184	113.514	26.29	21.443
137.834	130.027	24.308	23.747
91.704	105.091	25.116	20.97
98.695	117.404	19.523	25.299
104.454	126.662	18.038	21.604
121.657	92.19	19.135	18.583
75.113	123.027	15.324	19.188
68.505	138.53	18.468	19.133
62.443	93.9	12.997	17.946
47.152	84.649	18.294	18.2727
65.886	64.904	18.256	12.601
	84.805		17.839
	106.432		19.86
97.2528	98.9206	19.5567	18.6207	Average
