## Supplementary material for "An unexpected role for the conserved ADAM-family metalloprotease ADM-2 in *Caenorhabditis elegans* molting": S2 File. List of primers

### Sheet: Primer list
Comprehensive primer list
Name	Sequence
SB1	GAAAGACCCGTTGTTGGAGG
SB2	CAGGAGTTCTGTTACGAAGG
SB3	meltrin
SB4	CGGAGCATTTAAGCCACCAT (rev)
SB5	GAGTTCGTGAGCAAAAGTCGC (in rev)
SB6	CGCACTGCCACTTTGAAGGTGTA (fwd)
SB12	AAGAAGAAGTTTGATTTACA (nterm)
SB13	TTGATCAAATATAGCAGCCA (cterm)
SB14	TCAGCAAAGTGACAGCCCAA (fwd)
SB15	caggtacgcgtaatcaaacgg (rev)
SB16	TCGCTTGCGAAATTCCGGGGT (fwd)
SB17	CACTAGTCCATTCCTCGTCT
SB18	cgccttcatgggacatttgc (F)
SB19	agcaagttgtcattgctcacC (rev)
SB20	ctgggttgtgaacacgcaaca (F)
SB21	aacccattttgccatttctcc (rev)
SB27	CACGAACTCGGCCATACATT
SB28	TTGATGACgtgggtgttcct (fwd)
SB29	CAGTTGCTCTTGGCTTTGGC (rev)
SB30	ccatgttttcagGACCACAAC (fwd)
SB31	GAACAGACACAAGTCAATACCAC (rev)
SB32	CGTTGAGCATAGGGTGGCGG
SB33	TCGCTTGCGAAATTCCGGGGT (fwd)
SB34	AACCATTGGAATTGACGGTGG (rev)
SB35	AGCGAAATTTGGTCTCGGAgt (fwd)
SB36	TCACTCGGTCGAGGAACGGG
SB37	GCTGAATCCAGCAGAGAAAGA (fwd)
SB38	ctctcaagcggtggtctcag (rev)
SB39	CGCATCAGCATGTGGAACTCTAT (fwd)
SB40	gatctacgtagatcaagccgga (rev)
SB41	TTTTCCTTGGGTAGTGGTGG
SB42	GCTGAATCCAGCAGAGAAAGA (fwd)
SB43	ctctcaagcggtggtctcag (rev)
SB44	CGCATCAGCATGTGGAACTCTAT (fwd)
SB45	gatctacgtagatcaagccgga (rev)
SB46	TAGCTTCAGATCAAGTGTGT (nterm)
SB47	TTGATCAAATATAGCAGCCA (cterm)
SB48	gcccgagtgagttgaagtaa (fwd)
SB49	atcctactggaatcatagtggc (rev)
SB50	ctgggttgtgaacacgcaaca (internal fwd)
SB51	agcaagttgtcattgctcacC (internal rev)
SB52	ACACACTTGATCTGAAGCTA (fwd)
SB57	TAAGCAGCATGCAAATCACACGTGACGCACAG
SB58	TAAGCAGTCGACTGTGTGTCGGTCATTGTTTATGC
SB59	TAAGCACCCGGGATGACCGACACACTTGATCTGAAGC
SB60	TAAGCAGGTACCGATAGCAGCCATGGAGCGAACA
DF1	CCAGGCGAGGAGTGTGACTG
DF2	GGACGTGTGCTACTGTCCAA
DF3	CACTGAGCGTAGTCCACCTT
DF4	CTGGGCATATGGAAGTTTGG
DF5	CAATGAACAACTTACATTTTCC
DF6	GATCTGGACGAGTATTGTAA

### Sheet: ADM-2 deletions
ADM-2 deletion
Name	Allele		sgRNA/guide	Repair template	Screening primers	Sequencing primers
WY1428	fd228	SB1 SB2	GAAAGACCCGTTGTTGGAGG (nterm)	n/a	CCGACACACTTGATCTGAAGC (fwd)	CGCACTGCCACTTTGAAGGTGTA (fwd) SB6
WY1429	fd229	SB1 SB2	CAGGAGTTCTGTTACGAAGG		CGGAGCATTTAAGCCACCAT (rev)
WY1430	fd230	SB1 SB2			GAGTTCGTGAGCAAAAGTCGC (in rev)
WY1435 (in N2)	fd235	SB1 SB2
WY1436 (in N2)	fd236	SB1 SB2
WY1437 (in N2)	fd237	SB1 SB2
WY1603 (in RT3402)	fd298	SB46 SB47	TAGCTTCAGATCAAGTGTGT (nterm) SB46	n/a	gcccgagtgagttgaagtaa (fwd)	ACACACTTGATCTGAAGCTA (fwd) SB52
WY1604 (in RT3402)	fd299	SB46 SB47	TTGATCAAATATAGCAGCCA (cterm) SB47		atcctactggaatcatagtggc (rev)
WY1605 (in RT3402)	fd300	SB46 SB47			ctgggttgtgaacacgcaaca (internal fwd)
WY1606	fd301	SB46 SB47			agcaagttgtcattgctcacC (internal rev)
WY1607	fd302	SB46 SB47
WY1655	fd318	SB46 SB47			agcaagttgtcattgctcacC (internal rev)

### Sheet: Furin-1
Furin cleavage site 1 (prodomain)
Name	Allele		sgRNA/guide	Repair template	a.a. functional change	Screening primers	Sequencing primers
WY1585	fd288		CACTAGTCCATTCCTCGTCT	tcaatgtatagttaaaaaataatcaacaccacatttttacagATCTCGGATCCCTAGTCCATTCCTCGTCTGTTAAAAAAGTTCAGATTGGAAAACAGAATACTGTGATAGATCGTAATCCATCATACATCAGGGAA	RKKR -> VKKV	cgccttcatgggacatttgc (F)	ctgggttgtgaacacgcaaca (F)
WY1586	fd289					agcaagttgtcattgctcacC (rev)	aacccattttgccatttctcc (rev) SB21
WY1587	fd290
WY1588	fd291

### Sheet: Zinc binding domain
Zinc binding domain
Name	Allele		sgRNA/guide	Repair template	a.a. functional change	Screening primers	Sequencing primers
WY1513	fd243		CACGAACTCGGCCATACATT	GACCACAACAATGATACGGTCGAAACAGTTGCGACTTTTGCTGACGCACTCGCCTATACATTTCGAATGGATTATGACCCGAATGACAAGGACGTGTGCTACTGTCCA	HELGHTFGMDH -> DALAYTFRMDY	TTGATGACgtgggtgttcct (fwd)	ccatgttttcagGACCACAAC (fwd)
WY1514	fd244					CAGTTGCTCTTGGCTTTGGC (rev)	GAACAGACACAAGTCAATACCAC (rev) SB30
WY1515	fd245
WY1516	fd246
WY1517	fd247

### Sheet: DM
DM domain
Name	Allele		sgRNA/guide	Repair template	a.a. functional change	Screening primers	Sequencing primers
WY1669	fd322		CCAGGCGAGGAGTGTGACTG	gaagccaagcgatgcaaagtgcgggaacggaatcgtcgagccaggcgaggTgCTAgCGGAtCCaccattgaagtgtgacaaccattgctgtaatggcagcacttgtaagcttatc	EPGEECDCG > EPGEVLADP	GGACGTGTGCTACTGTCCAA (fwd)	CTGGGCATATGGAAGTTTGG (fwd)
						CACTGAGCGTAGTCCACCTT (rev)	CAATGAACAACTTACATTTTCC (rev)

### Sheet: CysL
CysL domain
Name	Allele		sgRNA/guide	Repair template	a.a. functional change	Screening primers	Sequencing primers
WY1676	fd324		GATCTGGACGAGTATTGTAA	caaagccaagagcaactgtgtgccgagcagcaatcggaatttgtgatctgCaGCagAatGgtGacCATgaaacaaacgattgtccggcagacttttttgttcaaaatgctgcattgtg	CRAAIGICDLDEYCNGETNDCP > CRAAIGICDLQQNGDHETNDCP	GGACGTGTGCTACTGTCCAA (fwd)	CTGGGCATATGGAAGTTTGG (fwd)
WY1677	fd325					CACTGAGCGTAGTCCACCTT (rev)	CAATGAACAACTTACATTTTCC (rev)

### Sheet: Cyto domain del
Cyto domain deletion
Name	Allele		sgRNA/guide	Repair template	Screening primers	Sequencing primers
WY1431	fd231		AAGAAGAAGTTTGATTTACA (nterm)	cttgcagATGGTGGAGTGTTGTCAAGAAGAAGTTTGATTTACTCGAGGCTGCTATATTTGATCAAAAGCTCAAAAAATAAccggattct	TCAGCAAAGTGACAGCCCAA (fwd)	TCGCTTGCGAAATTCCGGGGT (fwd) SB16
WY1432	fd232		TTGATCAAATATAGCAGCCA (cterm)		caggtacgcgtaatcaaacgg (rev)
WY1433	fd233
WY1434	fd234

### Sheet: SH3 binding 1
SH3 binding domain 1
Name	Allele		sgRNA/guide	Repair template	a.a. functional change	Screening primers	Sequencing primers
WY1518	fd248		CGTTGAGCATAGGGTGGCGG	ATGGTGGAGTGTTGTCAAGAAGAAGTTTGATTTACACGGAGACCTCGAGggcgtgctggcggcgggcgcggtgggcTATGCTCAACGAATTCGgttggttttttcattcacatttccttaccaaaa	PVRKAPPPP -> GVLAAGAVG	TCGCTTGCGAAATTCCGGGGT (fwd)	AGCGAAATTTGGTCTCGGAgt (fwd) SB34
WY1519	fd249					AACCATTGGAATTGACGGTGG (rev)
WY1520	fd250
WY1521	fd251

### Sheet: SH3 binding 2
SH3 binding domain 2
Name	Allele		sgRNA/guide	Repair template	a.a. functional change	Screening primers	Sequencing primers
WY1522	fd252		TCACTCGGTCGAGGAACGGG	actgtttatgattttagGCTTCCTTCAACACGCGCACTGGATCCTTCCGTggcaacgtgcagggcgcgggcgtgggcgcgggcagcctgctcgagCTGAGTAAACTGAATGAGGACCTGGCAAAGGAGAAAAATGCGAAATTTGA	PNVQPPPVPRPSDDV -> GNVQGAGVGAGSLLE	GCTGAATCCAGCAGAGAAAGA (fwd)	CGCATCAGCATGTGGAACTCTAT (fwd)
WY1523	fd253					ctctcaagcggtggtctcag (rev)	gatctacgtagatcaagccgga (rev) SB39
WY1524	fd254
WY1525	fd255
WY1526	fd256

### Sheet: SH3 binding 3
SH3 binding domain 3
Name	Allele		sgRNA/guide	Repair template	a.a. functional change	Screening primers	Sequencing primers
WY1527	fd257		TTTTCCTTGGGTAGTGGTGG	GACTgtgagaatatagttgtttatttcatcaaaagtcacgtttttgcagAaacattaccctcgagctgggcgcgggcctgggcctgGAAAAACCGAAAACTGCAAGTTCTACGAGCCTGAGAAGAAATGAGAGTAT	DRLNKTLPLPPPLPK -> DRLNITLELGAGLGL	GCTGAATCCAGCAGAGAAAGA (fwd)	CGCATCAGCATGTGGAACTCTAT (fwd)
WY1528	fd258					ctctcaagcggtggtctcag (rev)	gatctacgtagatcaagccgga (rev) SB44
WY1529	fd259
